# Improved draft reference genome for the Glassy-winged Sharpshooter (*Homalodisca vitripennis*), a vector for Pierce’s disease

**DOI:** 10.1101/2021.06.04.447158

**Authors:** Cassandra L. Ettinger, Frank J. Byrne, Mathew A. Collin, Derreck Carter-House, Linda L. Walling, Peter W. Atkinson, Rick A. Redak, Jason E. Stajich

## Abstract

*Homalodisca vitripennis* (Hemiptera: Cicadellidae), known as the glassy-winged sharpshooter, is a xylem feeding leafhopper and an important agricultural pest as a vector of *Xylella fastidiosa,* which causes Pierce’s disease in grapes and a variety of other scorch diseases. The current *H. vitripennis* reference genome from the Baylor College of Medicine’s i5k pilot project is a 1.4-Gb assembly with 110,000 scaffolds, which still has significant gaps making identification of genes difficult. To improve on this effort, we used a combination of Oxford Nanopore long-read sequencing technology combined with Illumina sequencing reads to generate a better assembly and first-pass annotation of the whole genome sequence of a wild-caught Californian (Tulare County) individual of *H. vitripennis*. The improved reference genome assembly for *H. vitripennis* is 1.93-Gb in length (21,254 scaffolds, N50 = 650 Mb, BUSCO completeness = 94.3%), with 33.06% of the genome masked as repetitive. In total, 108,762 gene models were predicted including 98,296 protein-coding genes and 10,466 tRNA genes. As an additional community resource, we identified 27 orthologous candidate genes of interest for future experimental work including phenotypic marker genes like *white*. Further, as part of the assembly process, we generated four endosymbiont metagenome-assembled genomes (MAGs), including a high-quality near complete 1.7-Mb *Wolbachia* sp. genome (1 scaffold, CheckM completeness = 99.4%). The improved genome assembly and annotation for *H. vitripennis*, curated set of candidate genes, and endosymbiont MAGs will be invaluable resources for future research of *H. vitripennis*.
