## Supplementary Tables for "Improved draft reference genome for the Glassy-winged Sharpshooter (*Homalodisca vitripennis*), a vector for Pierce’s disease"

### Sheet: TableS1
Type of repeat element		Percent of genome
SINES		0.06
	ALUs	0
	MIRs	0
LINES		6.67
	LINE1	0
	LINE2	3.87
	L3/CR1	0.51
LTR elements		0.95
	ERVL	0
	ERVL-MaLRs	0
	ERV-classI	0.01
	ERV_classII	0.03
DNA elements		5.84
	hAT-Charlie	0.1
	TcMar-Tigger	0.1
Unclassified		18.03
Total interspersed repeats		31.55
Small RNA		0.36
Satellites		0.01
Simple repeats		1.07
Low complexity		0.17

### Sheet: TableS2
Gene name	Category	Flybase ID	Alternative species ortholog ID	Alternative species
white	Eye color marker	FBgn0003996	CLEC000648	Cimex lectularius
brown	Eye color marker	FBgn0000241	ACYPI008444	Acyrthosiphon pisum
scarlet	Eye color marker	FBgn0003515	CLEC004040	Cimex lectularius
punch	Eye color marker	FBgn0003162	CLEC005231	Cimex lectularius
purple	Eye color marker	FBgn0003141	CLEC001054	Cimex lectularius
sepia	Eye color marker	FBgn0086348	CLEC008904	Cimex lectularius
cinnabar	Eye color marker	FBgn0000337	CLEC025106	Cimex lectularius
rosy	Eye color marker	FBgn0003308	CLEC006546	Cimex lectularius
vermillion	Eye color marker	FBgn0003965	CLEC006165	Cimex lectularius
ebony	Body color marker	FBgn0000527	CLEC007608	Cimex lectularius
curly	Wing shape marker	FBgn0283531	CLEC009522	Cimex lectularius
miniature	Wing shape marker	FBgn0002577	CLEC002209	Cimex lectularius
vestigal	Wing shape marker	FBgn0003975	ACYPI34460	Acyrthosiphon pisum
bar	Eye shape marker	FBgn0011758	CLEC007883	Cimex lectularius
PolyUbiquitin A	Promoter of interest	FBpp0073035	Bta02851	Bemisia tabaci
Actin 1	Promoter of interest	NA	Bta13437	Bemisia tabaci
Actin 2	Promoter of interest	NA	Bta08780	Bemisia tabaci
Actin 4	Promoter of interest	NA	Bta00995	Bemisia tabaci
Exuperantia (exu)	Promoter of interest	FBgn0000615	ACYPI005096	Acyrthosiphon pisum
Vasa ATP-dependent RNA helicase	Promoter of interest	FBgn0283442	NA	NA
β-Tubulin at 60D	Promoter of interest	FBgn0003888	ACYPI001007	Acyrthosiphon pisum
β-Tubulin at 56D	Promoter of interest	FBgn0284243	ACYPI008874	Acyrthosiphon pisum
β-Tubulin at 85D	Promoter of interest	FBgn0003889	AAEL002851	Aedes aegypti
β-Tubulin at 97EF	Promoter of interest	FBgn0003890	CLEC007800	Cimex lectularius
Tub2B	Promoter of interest	FBgn0052396	NA	NA
